# Comparative Analysis of Molecular Pathogenic Mechanisms and Antiviral Development Targeting Old and New World Hantaviruses

**DOI:** 10.1101/2023.08.04.552083

**Authors:** Arjit Vijey Jeyachandran, Joseph Ignatius Irudayam, Swati Dubey, Nikhil Chakravarty, Bindu Konda, Aayushi Shah, Baolong Su, Cheng Wang, Qi Cui, Kevin J. Williams, Sonal Srikanth, Yanhong Shi, Arjun Deb, Robert Damoiseaux, Barry R. Stripp, Arunachalam Ramaiah, Vaithilingaraja Arumugaswami

## Abstract

**Background:** Hantaviruses – dichotomized into New World (i.e. Andes virus, ANDV; Sin Nombre virus, SNV) and Old-World viruses (i.e. Hantaan virus, HTNV) – are zoonotic viruses transmitted from rodents to humans. Currently, no FDA-approved vaccines against hantaviruses exist. Given the recent breakthrough to human-human transmission by the ANDV, an essential step is to establish an effective pandemic preparedness infrastructure to rapidly identify cell tropism, infective potential, and effective therapeutic agents through systematic investigation.

**Methods:** We established human cell model systems in lung (airway and distal lung epithelial cells), heart (pluripotent stem cell-derived (PSC-) cardiomyocytes), and brain (PSC-astrocytes) cell types and subsequently evaluated ANDV, HTNV and SNV tropisms. Transcriptomic, lipidomic and bioinformatic data analyses were performed to identify the molecular pathogenic mechanisms of viruses in different cell types. This cell-based infection system was utilized to establish a drug testing platform and pharmacogenomic comparisons.

**Results:** ANDV showed broad tropism for all cell types assessed. HTNV replication was predominantly observed in heart and brain cells. ANDV efficiently replicated in human and mouse 3D distal lung organoids. Transcriptomic analysis showed that ANDV infection resulted in pronounced inflammatory response and downregulation of cholesterol biosynthesis pathway in lung cells. Lipidomic profiling revealed that ANDV-infected cells showed reduced level of cholesterol esters and triglycerides. Further analysis of pathway-based molecular signatures showed that, compared to SNV and HTNV, ANDV infection caused drastic lung cell injury responses. A selective drug screening identified STING agonists, nucleoside analogues and plant-derived compounds that inhibited ANDV viral infection and rescued cellular metabolism. In line with experimental results, transcriptome data shows that the least number of total and unique differentially expressed genes were identified in urolithin B- and favipiravir-treated cells, confirming the higher efficiency of these two drugs in inhibiting ANDV, resulting in host cell ability to balance gene expression to establish proper cell functioning.

**Conclusions:** Overall, our study describes advanced human PSC-derived model systems and systems-level transcriptomics and lipidomic data to better understand Old and New World hantaviral tropism, as well as drug candidates that can be further assessed for potential rapid deployment in the event of a pandemic.
