## Supplemental Table 2 for "Comparative Analysis of Molecular Pathogenic Mechanisms and Antiviral Development Targeting Old and New World Hantaviruses"

### Sheet: Sheet1
316 common upregulated genes in "ANDV-Calu", "ANDV-Astro" and "ANDV-Cardio":									20 commonly upregulated genes with >5 log2FC in "ANDV-Calu", "ANDV-Astro" and "ANDV-Cardio":
GPRC5A									DDX58
EPHA2									IFIH1
SEMA4B									IFI44
BHLHE40									OAS3
CLDN23									OAS1
RFWD3									BATF2
ANKIB1									HERC5
PTGS2									LINC02574
NUDCD1									CCDC194
DNMBP									IFIT3
RBBP6									IFIT2
DSP									OASL
MDM2									IFI44L
F2RL1									MX1
LCOR									OAS2
CEP295									CXCL11
SKIL									MX2
RAD9A									IFNB1
FAM111A									CXCL10
ETV6									IFNL1
CSNK1G1
SPRY4									6 commonly upregulated genes in "HTNV-Calu", "HTNV-Astro" and "HTNV-Cardio":
HES1									TAP1
DCBLD1									DTX3L
RUNX1									DUSP1
ZNF525									PARP9
SH3RF1									IFI16
NCEH1									REC8
KLF10
GFOD1									3 common upregulated genes in "SNV-Calu", "SNV-Astro" and "SNV-Cardio":
SOCS3									PLSCR1
TEP1									DTX3L
ARHGAP42									IFI16
OSMR
LIF
IL4R
ZBTB20
SLC30A1
BRCA2
ADCY7
PVR
PI4K2B
CEP164
RNF114
ELK4
LNPEP
MVP
WASHC4
BAZ1A
USPL1
PHLDA1
NBN
ID3
CDK18
ELF1
GSDMD
PHACTR4
RHBDF2
ANKFY1
TUFT1
EDN1
INO80D
OTUD4
ERRFI1
CCNL1
STX17
GNB4
DNPEP
ATP10D
CSRNP1
FILIP1L
E2F7
C6orf62
DBF4B
ZFYVE26
UNC93B1
MAFF
BTN2A1
ABL2
ATXN7
NAV2
C15orf39
PDE4D
NEAT1
CXorf38
FSD1L
ZNF224
ZNF107
CASP7
RIPK1
PLEKHN1
NFKBIZ
CFLAR
ADPRHL2
AC099343.4
VCPIP1
BLZF1
RUBCN
CPEB2
JUNB
TLK2
SLC2A12
TAPBP
CDK17
MCL1
ITPRIPL2
FOSL2
IRF2
MASTL
C4orf33
FUT4
JADE2
IKBKE
ABCD1
TRIM26
EHD4
SHISA5
TMEM62
NEDD9
CXCL8
ADM
PCGF5
PLEKHF1
ZCCHC2
IL15
APOL1
MLKL
SOCS2
PIK3AP1
CMTR1
PPP1R18
SERPINB1
RBM43
XRN1
TTC39B
ANKRD33B
TRIM56
DCLRE1C
SERPINB9
B2M
NFE2L3
STC2
RBCK1
FGF2
PLSCR1
ZNF697
SP140L
HELB
MOV10
LGALS3BP
TRIM25
ADAR
OGFR
BACH1
APOL2
GTPBP2
NUAK2
SAT1
PRKD2
HDX
ICAM1
HLA-E
SLC25A28
OPTN
MOB3C
HLA-C
HES4
MAP3K8
ARRDC4
MYD88
KCNG1
APOBEC3F
GBP3
PNPT1
TRIM38
PLEKHA4
BIRC3
BTN3A1
TRIM14
DUSP1
RND1
TCIM
NCOA7
LAP3
TNFAIP2
PSMB8
GATA3
TENT5A
EIF2AK2
BTN3A3
NFKBIA
TDRD7
RNF19B
IL15RA
INHBA
TRIM5
FBXO6
RNF213
PHF11
TAP2
SHFL
CHROMR
SP100
NKX3-1
PPM1K
NOCT
CSF1
PARP12
TRIM21
RN7SL834P
PML
NMI
REC8
GMPR
STAT2
TNFRSF9
SP110
TLR3
HLA-B
ZNFX1
APOBEC3G
TRIM69
IRF9
SAMHD1
DTX3L
SOCS1
HSH2D
SLFN5
STAT1
CEACAM1
ZC3HAV1
KLF4
WARS1
IRF1-AS1
IRF1
PLAAT4
PMAIP1
PARP9
PSMB9
TNFSF10
PARP14
PSMB8-AS1
UBA7
SAMD9
IFIT5
HERC6
APOL6
TNFAIP3
HLA-F
PARP10
PATL2
AC116407.2
TXNIP
DDX60L
TAP1
HELZ2
IFI35
UBE2L6
GBP1
ISG20
LMO2
CD274
LGALS9
IRF7
DHX58
TRANK1
IFITM3
SECTM1
CD38
MT2A
RASGRP3
DDX58
IFIH1
DDX60
IFI16
IFI44
OAS3
RTP4
OAS1
IL6
SAMD9L
USP18
BATF2
NLRC5
ETV7
IFI6
LAMP3
HERC5
ISG15
LINC02574
EPSTI1
CCDC194
OR52K3P
IFIT3
IFIT2
IFIT1
BISPR
IFI27
OASL
SLC15A3
IFI44L
MX1
CMPK2
XAF1
OAS2
CXCL11
MX2
RSAD2
TRIM22
IFITM1
BST2
GBP5
CCL5
IFNB1
CXCL10
IFNL1
