## Supplemental Table 3 for "Comparative Analysis of Molecular Pathogenic Mechanisms and Antiviral Development Targeting Old and New World Hantaviruses"

### Sheet: Receptor Genes
		Receptor Genes
	48HRS	ANDES VS MOCK		HANTAAN VS MOCK		SNV VS MOCK			ICAM1	ICAM-1/CD54 (Intercellular Adhesion Molecule 1)	Intercellular Adhesion Molecule 1
		UP	DOWN	UP	DOWN	UP	DOWN
	CALU3	ICAM1	TFRC						ITGA8	Integrin α8	Integrin Subunit Alpha 8
		CD55	ITGB6
		ITGB3							ITGB3	Integrin β3	Integrin Subunit Beta 3
	CARDIOMYOCYTES
		ICAM1	GRIK1	ICAM1	GRIK1		GRIK1		ITGB6	Integrin β6	Integrin Subunit Beta 6
					GRM7		GRM7
									GRIK1		Glutamate Ionotropic Receptor Kainate Type Subunit 1
	ASTROCYTES	ICAM1	ITGA8	ICAM1	GRM3	ICAM1	GRIK1
		MERTK	GRM3	HAVCR2					GRM3		Glutamate Metabotropic Receptor 3
		VEGFA	GRIK1
									GRM7		Glutamate Metabotropic Receptor 7
									CD55	CD55/DAF (Complement decay-accelerating factor)	CD55 Molecule (Cromer Blood Group)
									TFRC	hTfR (Human Transferrin Receptor)	Transferrin Receptor
									HAVCR2	TIM-3	T-Cell Immunoglobulin And Mucin Domain 3
									MERTK	Mer	MER Proto-Oncogene, Tyrosine Kinase
									VEGFA	VEGFR2 (Vascular endothelial growth factor receptor 2)	Vascular Endothelial Growth Factor A
